# Assessment of drive efficiency and resistance allele formation of a homing gene drive in the mosquito *Aedes aegypti*

**DOI:** 10.1101/2024.09.24.614707

**Authors:** Xiaozhen Yang, Xuejiao Xu, Yixian Chen, Jiajia Wei, Wanting Huang, Songqing Wu, Jackson Champer, Junxiang Wang

## Abstract

*Aedes aegypti*, known for transmitting viruses such as dengue, zika, and yellow fever, poses a significant public health threat. Conventional insecticides give rise to a range of issues, including ecological contamination and insect resistance. Hence, there is a pressing demand for environmentally friendly, safer, and more efficacious strategies for mosquito control. With the rapid advancement of the CRISPR/Cas9 system in gene function exploration and pest population control, substantial progress has been achieved in utilizing CRISPR/Cas9-based gene drive systems across various mosquito species. Only a few studies on gene drive technology have been conducted in *A. aegypti*. In this study, we constructed two complete drives for *A. aegypti* with different Cas9 promoters, each targeting *kmo*. Our drive based on *Pub*-Cas9 had limited activity, but one with *exu*-Cas9 exhibited super-Mendelian inheritance rates of approximately 60%. We observed low but detectable somatic activity of the drive and no evidence of maternally deposited Cas9. Germline resistance allele formation rates were similar to drive conversion rates, but most wild-type alleles in the germline remained uncut. Injections into the *exu*-Cas9 drive line had 100% knockout efficiency among surviving offspring at three separate target genes. These results support the development and application of novel genetic pest control technologies aimed at combating *A. aegypti*.
