## Supplementary Data for "Assessment of drive efficiency and resistance allele formation of a homing gene drive in the mosquito *Aedes aegypti*"

### Sheet: Set S1 PubCa9-kmo G0 cross
Data Set S1 Drive efficiency test of PubCas9-kmo in G0
♀ = female		R = DsRed phenotype			w = white eye	WT = wild type
♂ = male		b = black eye			m = mosaic eye
		kmo- = kmo gene knock-out (white eye)
Progeny of homozygous Rw♀ and WT♂
Batch #	Rw	Rb	Total larvae	White eye rate
#1	12	12	24	0.5
#2	12	16	28	0.428571
#3	0	61	61	0
#4	13	12	25	0.52
#5	29	37	66	0.439394
#6	0	28	28	0
Total	66	166	232
Progeny of homozygous Rw♂ and WT♀
Batch #	Rw	Rb	Total larvae	White eye rate
#1*	13	112	125	0.104
#2*	2	139	141	0.0141844
#3*	0	49	49	0
#5*	24	23	47	0.510638
#6*	14	25	39	0.358974
Total	53	348	401

### Sheet: Set S2 ExuCas9-kmo G0 cross
Data Set S2 Drive efficiency test of PubCas9-kmo in G0
♀ = female		R = DsRed phenotype			w = white eye	WT = wild type
♂ = male		b = black eye			m = mosaic eye			SEM = standard error of the mean
		kmo- = kmo gene knock-out (white eye)											Drive Inheritance = DsRed offspring / total offspring
													Drive Conversion Rate = 2 * (Drive Inheritance - 0.5)
Progeny of homozygous Rw♀ and WT♂
Batch #	Rw	Rb	Total larvae	White eye rate	Embryo/somatic cut rate				Totals for all mosquitoes pooled
#A1	37	51	88	0.420455					Rate	SEM
#A2	12	10	22	0.545455					0.015544	0.0104923	Embryo/somatic cut rate
#A3	30	23	53	0.566038
#A4	40	39	79	0.506329
#A5	28	36	64	0.4375
#A6	0	42	42	0	0
#A7	0	76	76	0	0
#A8	1	74	75	0.0133333	0.0133333
#A9	0	89	89	0	0
#A10	0	52	52	0	0
#A11	0	71	71	0	0
#A12	47	36	83	0.566265
#A13	25	31	56	0.446429
#A14	27	18	45	0.6
#A15	0	74	74	0	0
#A16	49	90	139	0.352518
#A17	6	41	47	0.12766	0.12766
#C1	52	47	99	0.525253
#C2	56	52	108	0.518519
#C3	41	34	75	0.546667
#C4	45	54	99	0.454545
#C5	2	51	53	0.0377358	0.0377358
#C6	33	24	57	0.578947
Total	531	1115	1646
Progeny of homozygous Rw♂ and WT♀
Batch #	Rw	Rb	Total larvae	White eye rate	Embryo/somatic cut rate				Totals for all mosquitoes pooled
#A1	20	284	304	0.0657895	0.0657895				Rate	SEM
#A2	62	62	124	0.5					0.0207732	0.0151181	Embryo/somatic cut rate
#A3	0	192	192	0	0
#A4	40	50	90	0.444444
#A5	0	60	60	0	0
#A6	24	77	101	0.237624
#A7	0	262	262	0	0
#A8	0	187	187	0	0
#A9	0	132	132	0	0
#A10	85	77	162	0.524691
#A11	94	106	200	0.47
#A12	0	161	161	0	0
#C1	75	165	240	0.3125
#C2	42	47	89	0.47191
#C3	96	282	378	0.253968
#C4	188	189	377	0.498674
#C5	23	4	27	0.851852
#C6	8	221	229	0.0349345	0.0349345
#C7	0	91	91	0	0
#C8	8	107	115	0.0695652	0.0695652
#C9	35	41	76	0.460526
Total	800	2797	3597

### Sheet: Set S3 PubCa9-kmo G1 cross
Data Set S3 Drive efficiency test of PubCas9-kmo in G1
♀ = female		R = DsRed phenotype	w = white eye		WT = wild type			Binomial exact test is used for comparison with Mendelian expectation, and Fisher's exact test is used for group comparison: n.s. non-significant, *p<0.05, **p<0.01, ***p<0.001. The alternative analysis means binomial test using a R package.
♂ = male		b = black eye	m = mosaic eye					SEM = standard error of the mean
* = didn't count mosaic eye													Drive Inheritance = DsRed offspring / total offspring
													Drive Conversion Rate = 2 * (Drive Inheritance - 0.5)
Rw♀ drive cross
Progeny of Rw♀ and WT♂
Batch #	Rw	Rb	w	b	Total larvae	Drive Inheritance			Totals for all mosquitoes pooled
#1*	12	6	27	0	45	0.4			Rate	SEM							p-value	95% confidence interval	Comparison
#2*	18	9	24	0	51	0.529412			0.488806	0.0305347	Drive Inheritance						0.7601	[0.4275,0.5504]	Drive inheritance compared to Mendelian expectation
#3*	28	20	44	0	92	0.521739			-0.0223881	0.0610694	Drive Conversion
#4*	22	16	42	0	80	0.475
Total	80	51	137	0	268	0.488806			Alternate Analysis (linear regression with binomial model)
									Rate	SEM
									0.489	0.0305	Drive Inheritance
Rw♂ drive cross
Progeny of Rw♂ and WT♀
Batch #	Rw	Rb	w	b	Total larvae	Drive Inheritance			Totals for all mosquitoes pooled
#1*	71	46	127	0	244	0.479508			Rate	SEM							p-value	95% confidence interval	Comparison
#2*	110	15	187	0	312	0.400641			0.436157	0.0176324	Drive Inheritance						0.0004	[0.4013,0.4715]	Drive inheritance compared to Mendelian expectation
#3*	94	9	132	0	235	0.438298			-0.127686	0.0352649	Drive Conversion
Total	275	70	446	0	791	0.436157
									Alternate Analysis (linear regression with binomial model)
									Rate	SEM
									0.437	0.0194	Drive Inheritance
Rb♀ drive cross
Progeny of Rb♀ and WT♂
Batch #	Rw	Rb	w	b	Total larvae	Drive Inheritance			Totals for all mosquitoes pooled
#1*	71	0	72	0	143	0.496503			Rate	SEM							p-value	95% confidence interval	Comparison
#2*	30	16	46		92	0.5			0.497872	0.0326161	Drive Inheritance						1	[0.4322,0.5636]	Drive inheritance compared to Mendelian expectation
Total	101	16	118	0	235	0.497872			-0.00425532	0.0652322	Drive Conversion
									Alternate Analysis (linear regression with binomial model)
									Rate	SEM
									0.498	0.0326	Drive Inheritance
Rb♂ drive cross
Progeny of Rb♂ and WT♀
Batch #	Rw	Rb	w	b	Total larvae	Drive Inheritance			Totals for all mosquitoes pooled
#1*	78	50	172	0	300	0.426667			Rate	SEM							p-value	95% confidence interval	Comparison
#2*	168	19	194	0	381	0.490814			0.462555	0.0191062	Drive Inheritance						0.0553	[0.4246,0.5008]	Drive inheritance compared to Mendelian expectation
Total	246	69	366	0	681	0.462555			-0.0748899	0.0382125	Drive Conversion
									Alternate Analysis (linear regression with binomial model)
									Rate	SEM
									0.461	0.0227	Drive Inheritance

### Sheet: Set S4 ExuCas9-kmo G1 cross
Data Set S4 Drive efficiency test of ExuCas9-kmo
♀ = female		R = DsRed phenotype		w = white eye			WT = wild type					Binomial exact test is used for comparison with Mendelian expectation, and Fisher's exact test is used for group comparison: n.s. non-significant, *p<0.05, **p<0.01, ***p<0.001. The alternative analysis means binomial test using a R package.
♂ = male		b = black eye		m = mosaic eye								SEM = standard error of the mean
M = maternal cas9		P = paternal cas9
* = didn't count mosaic eye																	Drive Inheritance = DsRed offspring / total offspring
																	Drive Conversion Rate = 2 * (Drive Inheritance - 0.5)
Total progeny of G1
G1 phenotype	Rw	Rb	Rm	w	b	m	Total larvae	Drive Inheritance	SEM	p-value	95% confidence interval	Comparison
Rw♀	361	1073	0	80	974	0	2488	0.576367	0.00990648	0 ***	[0.5567,0.5959]	Drive inheritance compared to Mendelian expectation
Rw♂	540	2362	0	177	2382	0	5461	0.531405	0.00675267	0 ***	[0.5181,0.5447]	Drive inheritance compared to Mendelian expectation
Rb♀	1253	1920	58	185	2173	4	5593	0.577686	0.00660452	0 ***	[0.5646,0.5907]	Drive inheritance compared to Mendelian expectation
Rb♂	1198	2956	0	29	4121	0	8304	0.500241	0.00548689	0.9737	[0.4894,0.5111]	Drive inheritance compared to Mendelian expectation
Progeny of Rw♀-M and WT♂
Batch #	Rw	Rb	Rm	w	b	m	Total larvae	Drive Inheritance		R	UR		Totals for all mosquitoes pooled
#C1	33	102	0	8	85	0	228	0.592105		135	93		Rate	SEM							p-value	95% confidence interval	Comparison
#C2	28	55	0	1	50	0	134	0.619403		83	51		0.578818	0.0141476	Drive Inheritance						0 ***	[0.5505,0.6067]	Drive inheritance compared to Mendelian expectation
#C3	20	20	0	23	19	0	82	0.487805		40	42		0.157635	0.0282952	Drive Conversion								Drive inheritance of Rw♀ - maternal Cas9 compared to paternal Cas9
#A1	12	48	0	0	43	0	103	0.582524		60	43
#A2	10	26	0	1	37	0	74	0.486486		36	38		Alternate Analysis (linear regression with binomial model)
#A3	0	38	0	0	35	0	73	0.520548		38	35		Rate	SEM
#A4	1	38	0	0	33	0	72	0.541667		39	33		0.58	0.0189	Drive Inheritance
#A5	0	31	0	0	36	0	67	0.462687		31	36
#A6	0	35	0	0	27	0	62	0.564516		35	27
#A7	44	0	0	14	0	0	58	0.758621		44	14
#A8	0	35	0	0	21	0	56	0.625		35	21
#A9	18	13	0	0	17	0	48	0.645833		31	17
#A10	0	23	0	0	24	0	47	0.489362		23	24
#A11	10	16	0	7	10	0	43	0.604651		26	17
#A12	0	26	0	0	9	0	35	0.742857		26	9
#A13	11	2	0	5	1	0	19	0.684211		13	6
#A14	8	2	0	7	0	0	17	0.588235		10	7
Total	195	510	0	66	447	0	1218	0.578818		705	513
Progeny of Rw♀-P and WT♂
Batch #	Rw	Rb	Rm	w	b	m	Total larvae	Drive Inheritance		R	UR
#C1	50	134	0	4	111	0	299	0.615385		184	115
#C2	0	54	0	0	68	0	122	0.442623		54	68
#C3	34	25	0	8	50	0	117	0.504274		59	58
#C4	21	31	0	1	20	0	73	0.712329		52	21
#A1	0	33	0	0	24	0	57	0.578947		33	24		Totals for all mosquitoes pooled
#A2	16	5	0	0	19	0	40	0.525		21	19		Rate	SEM							p-value	95% confidence interval	Comparison
#A3	4	35	0	0	0	0	39	1		39	0		0.579004	0.0162422	Drive Inheritance						0 ***	[0.5464,0.6111]	Drive inheritance compared to Mendelian expectation
#A4	0	16	0	0	21	0	37	0.432432		16	21		0.158009	0.0324843	Drive Conversion
#A5	4	10	0	0	17	0	31	0.451613		14	17
#A6	0	13	0	0	14	0	27	0.481481		13	14		Alternate Analysis (linear regression with binomial model)
#A7	0	16	0	0	10	0	26	0.615385		16	10		Rate	SEM
#A8	0	16	0	0	8	0	24	0.666667		16	8		0.595	0.0477	Drive Inheritance
#A9	0	9	0	0	8	0	17	0.529412		9	8
#A10	0	9	0	0	6	0	15	0.6		9	6
Total	129	406	0	13	376	0	924	0.579004		535	389
Progeny of Rw♀-mix and WT♂
Batch #	Rw	Rb	Rm	w	b	m	Total larvae	Drive Inheritance		R	UR		Totals for all mosquitoes pooled								p-value	95% confidence interval	Comparison
#B1	1	35	0	0	37	0	73	0.493151		36	37		Rate	SEM							0.0274*	[0.5066,0.6137]	Drive inheritance compared to Mendelian expectation
#B2	0	36	0	0	25	0	61	0.590164		36	25		0.560694	0.0266814	Drive Inheritance
#B3	0	35	0	0	23	0	58	0.603448		35	23		0.121387	0.0533628	Drive Conversion
#B4	20	21	0	1	15	0	57	0.719298		41	16
#B5	16	19	0	0	18	0	53	0.660377		35	18		Alternate Analysis (linear regression with binomial model)
#B6	0	11	0	0	33	0	44	0.25		11	33		Rate	SEM
Total	37	157	0	1	151	0	346	0.560694		194	152		0.557	0.0632	Drive Inheritance
Progeny of Rw♂-M and WT♀
Batch #	Rw	Rb	Rm	w	b	m	Total larvae	Drive Inheritance		R	UR		Totals for all mosquitoes pooled
#C1	45	151	0	29	157	0	382	0.513089		196	186		Rate	SEM							p-value	95% confidence interval	Comparison
#C2	18	152	0	12	137	0	319	0.532915		170	149		0.518888	0.0101799	Drive Inheritance						0.0667	[0.4987,0.539]	Drive inheritance compared to Mendelian expectation
#C3	54	90	0	31	89	0	264	0.545455		144	120		0.037775	0.0203597	Drive Conversion						0.1187		Drive inheritance of Rw♂ - maternal Cas9 compared to paternal Cas9
#C4	19	56	0	30	74	0	179	0.418994		75	104
#C5	36	32	0	19	50	0	137	0.49635		68	69
#A6	0	94	0	0	77	0	171	0.549708		94	77		Alternate Analysis (linear regression with binomial model)
#A7	18	66	0	3	60	0	147	0.571429		84	63		Rate	SEM
#A8	16	63	0	1	56	0	136	0.580882		79	57		0.52	0.0235	Drive Inheritance
#A9	0	51	0	0	76	0	127	0.401575		51	76
#A10	0	65	0	0	58	0	123	0.528455		65	58
#A11	21	37	0	1	45	0	104	0.557692		58	46
#A12	0	41	0	0	57	0	98	0.418367		41	57
#A13	27	35	0	0	19	0	81	0.765432		62	19
#A14	6	21	0	8	25	0	60	0.45		27	33
#A15	0	18	0	0	37	0	55	0.327273		18	37
#A16	0	18	0	0	8	0	26	0.692308		18	8
Total	260	990	0	134	1025	0	2409	0.518888		1250	1159
Progeny of Rw♂-P and WT♀
Batch #	Rw	Rb	Rm	w	b	m	Total larvae	Drive Inheritance		R	UR		Totals for all mosquitoes pooled
#C1	45	159	0	4	141	0	349	0.584527		204	145		Rate	SEM							p-value	95% confidence interval	Comparison
#C2	42	115	0	2	156	0	315	0.498413		157	158		0.545151	0.0117566	Drive Inheritance						0.0001***	[0.5218,0.5684]	Drive inheritance compared to Mendelian expectation
#C3	28	104	0	1	120	0	253	0.521739		132	121		0.090301	0.0235132	Drive Conversion
#C4	36	58	0	23	65	0	182	0.516484		94	88
#C5	0	82	0	0	75	0	157	0.522293		82	75
#C6	0	35	0	0	34	0	69	0.507246		35	34		Alternate Analysis (linear regression with binomial model)
#A1	0	58	0	0	41	0	99	0.585859		58	41		Rate	SEM
#A2	0	39	0	0	50	0	89	0.438202		39	50		0.588	0.0584	Drive Inheritance
#A3	3	45	0	0	39	0	87	0.551724		48	39
#A4	9	64	0	0	13	0	86	0.848837		73	13
#A5	5	21	0	0	52	0	78	0.333333		26	52
#A6	18	12	0	0	0	0	30	1		30	0
Total	186	792	0	30	786	0	1794	0.545151		978	816
Progeny of Rw♂-mix and WT♀
Batch #	Rw	Rb	Rm	w	b	m	Total larvae	Drive Inheritance		R	UR		Totals for all mosquitoes pooled
#B1	23	30	0	2	33	0	88	0.602273		53	35		Rate	SEM							p-value	95% confidence interval	Comparison
#B2	25	42	0	3	29	0	99	0.676768		67	32		0.535771	0.014061	Drive Inheritance						0.0121*	[0.5078,0.5636]	Drive inheritance compared to Mendelian expectation
#B3	1	49	0	2	62	0	114	0.438596		50	64		0.0715421	0.0281219	Drive Conversion
#B4	3	63	0	0	70	0	136	0.485294		66	70
#B5	7	23	0	0	33	0	63	0.47619		30	33
#B6	0	15	0	0	24	0	39	0.384615		15	24		Alternate Analysis (linear regression with binomial model)
#B7	0	45	0	0	66	0	111	0.405405		45	66		Rate	SEM
#B8	2	95	0	1	73	0	171	0.567251		97	74		0.522	0.044	Drive Inheritance
#B9	13	58	0	0	51	0	122	0.581967		71	51
#B10	16	78	0	3	65	0	162	0.580247		94	68
#B11	0	13	0	1	47	0	61	0.213115		13	48
#B12	4	69	0	1	18	0	92	0.793478		73	19
Total	94	580	0	13	571	0	1258	0.535771		674	584
Progeny of Rb♀-M and WT♂
Batch #	Rw	Rb	Rm	w	b	m	Total larvae	Drive Inheritance		R	UR		Totals for all mosquitoes pooled
#C1	83	133	8	13	78	0	315	0.711111		224	91		Rate	SEM							p-value	95% confidence interval	Comparison
#C2	28	148	0	4	128	0	308	0.571429		176	132		0.59062	0.0108682	Drive Inheritance						0 ***	[0.569,0.612]	Drive inheritance compared to Mendelian expectation
#C3	67	89	15	14	107	2	294	0.581633		171	123		0.181241	0.0217364	Drive Conversion								Drive inheritance of Rb♀ - maternal Cas9 compared to paternal Cas9
#C4	0	140	0	0	124	0	264	0.530303		140	124
#C5	28	63	0	3	76	0	170	0.535294		91	79		Alternate Analysis (linear regression with binomial model)
#C6	1	87	9	0	62	0	159	0.610063		97	62		Rate	SEM
#C7	2	69	0	1	59	0	131	0.541985		71	60		0.59	0.019	Drive Inheritance
#C8	19	20	4	2	37	0	82	0.52439		43	39
#C9	9	7	0	2	9	0	27	0.592593		16	11
#C10	1	38	0	1	31	0	71	0.549296		39	32
#A1	0	35	0	0	32	0	67	0.522388		35	32
#A2	0	36	0	0	17	0	53	0.679245		36	17
#A3	0	26	0	0	6	0	32	0.8125		26	6
#A4	0	44	0	0	30	0	74	0.594595		44	30
Total	238	935	36	40	796	2	2047	0.59062		1209	838
Progeny of Rb♀-P and WT♂
Batch #	Rw	Rb	Rm	w	b	m	Total larvae	Drive Inheritance		R	UR		Totals for all mosquitoes pooled
#C1	74	65	5	11	97	1	253	0.56917		144	109		Rate	SEM							p-value	95% confidence interval	Comparison
#C2	63	53	2	8	96	0	222	0.531532		118	104		0.557047	0.0153809	Drive Inheritance						0.0003**	[0.5273,0.5875]	Drive inheritance compared to Mendelian expectation
#C3	3	49	0	1	36	0	89	0.58427		52	37		0.114094	0.0307619	Drive Conversion
#C4	14	19	3	1	39	0	76	0.473684		36	40
#C5	1	39	0	0	20	0	60	0.666667		40	20
#C6	9	12	8	3	14	1	47	0.617021		29	18		Alternate Analysis (linear regression with binomial model)
#C7	19	0	0	1	21	0	41	0.463415		19	22		Rate	SEM
#C8	6	8	4	4	8	0	30	0.6		18	12		0.557	0.0159	Drive Inheritance
#A1	0	33	0	0	30	0	63	0.52381		33	30
#A2	0	28	0	0	33	0	61	0.459016		28	33
#A3	1	37	0	0	16	0	54	0.703704		38	16
#A4	12	14	0	2	19	0	47	0.553191		26	21
Total	202	357	22	31	429	2	1043	0.557047		581	462
Progeny of Rb♀-mix and WT♂
Batch #	Rw	Rb	Rm	w	b	m	Total larvae	Drive Inheritance		R	UR		Totals for all mosquitoes pooled
#B1	3	39	0	0	28	0	70	0.6		42	28		Rate	SEM							p-value	95% confidence interval	Comparison
#B2	3	38	0	0	26	0	67	0.61194		41	26		0.575709	0.00987877	Drive Inheritance						0***	[0.5561,0.5952]	Drive inheritance compared to Mendelian expectation
#B3	3	33	0	0	30	0	66	0.545455		36	30		0.151418	0.0197575	Drive Conversion
#B4	7	39	0	1	18	0	65	0.707692		46	19
#B5	3	34	0	0	28	0	65	0.569231		37	28
#B6	3	33	0	0	23	0	59	0.610169		36	23		Alternate Analysis (linear regression with binomial model)
#B7	0	31	0	1	27	0	59	0.525424		31	28		Rate	SEM
#B8	0	25	0	0	32	0	57	0.438596		25	32		0.578	0.0124	Drive Inheritance
#B9	4	30	0	0	22	0	56	0.607143		34	22
#B10	1	33	0	0	21	0	55	0.618182		34	21
#B11	0	36	0	0	19	0	55	0.654545		36	19
#B12	9	26	0	0	14	0	49	0.714286		35	14
#B13	1	27	0	0	19	0	47	0.595745		28	19
#B14	0	31	0	0	15	0	46	0.673913		31	15
#B15	0	17	0	0	28	0	45	0.377778		17	28
#B16	1	25	0	0	18	0	44	0.590909		26	18
#B17	0	32	0	0	11	0	43	0.744186		32	11
#B18	2	21	0	0	20	0	43	0.534884		23	20
#B19	0	22	0	0	16	0	38	0.578947		22	16
#B20	0	19	0	1	16	0	36	0.527778		19	17
#B21	0	19	0	0	17	0	36	0.527778		19	17
#B22	0	18	0	1	11	0	30	0.6		18	12
#D1	173	0	0	22	129	0	324	0.533951		173	151
#D2	111	0	0	15	54	0	180	0.616667		111	69
#D3	76	0	0	2	46	0	124	0.612903		76	48
#D4	69	0	0	19	27	0	115	0.6		69	46
#D5	53	0	0	9	47	0	109	0.486239		53	56
#D6	54	0	0	1	40	0	95	0.568421		54	41
#D7	39	0	0	10	23	0	72	0.541667		39	33
#D8	34	0	0	4	34	0	72	0.472222		34	38
#D9	45	0	0	4	21	0	70	0.642857		45	25
#D10	41	0	0	13	15	0	69	0.594203		41	28
#D11	23	0	0	1	13	0	37	0.621622		23	14
#D12	21	0	0	4	9	0	34	0.617647		21	13
#D13	8	0	0	4	16	0	28	0.285714		8	20
#D14	14	0	0	1	8	0	23	0.608696		14	9
#D15	12	0	0	1	7	0	20	0.6		12	8
Total	813	628	0	114	948	0	2503	0.575709		1441	1062
Progeny of Rb♂ -M and WT♀
Batch #	Rw	Rb	Rm	w	b	m	Total larvae	Drive Inheritance		R	UR		Totals for all mosquitoes pooled
#C1	70	144	0	3	237	0	454	0.471366		214	240		Rate	SEM							p-value	95% confidence interval	Comparison
#C2	0	230	0	0	205	0	435	0.528736		230	205		0.48958	0.00868753	Drive Inheritance						0.2373	[0.4724,0.5068]	Drive inheritance compared to Mendelian expectation
#C3	39	168	0	1	223	0	431	0.480278		207	224		-0.0208396	0.0173751	Drive Conversion						0.4558		Drive inheritance of Rb♂ - maternal Cas9 compared to paternal Cas9
#C4	18	190	0	0	199	0	407	0.511057		208	199
#C5	76	89	0	4	170	0	339	0.486726		165	174		Alternate Analysis (linear regression with binomial model)
#C6	51	122	0	1	163	0	337	0.513353		173	164		Rate	SEM
#C7	7	131	0	0	110	0	248	0.556452		138	110		0.428	0.0721	Drive Inheritance
#C8	8	109	0	0	105	0	222	0.527027		117	105
#C9	42	47	0	0	80	0	169	0.526627		89	80
#A1	0	55	0	0	57	0	112	0.491071		55	57
#A2	0	0	0	0	97	0	97	0		0	97
#A3	0	25	0	0	35	0	60	0.416667		25	35
Total	311	1310	0	9	1681	0	3311	0.48958		1621	1690
Progeny of Rb♂ -P and WT♀
Batch #	Rw	Rb	Rm	w	b	m	Total larvae	Drive Inheritance		R	UR		Totals for all mosquitoes pooled
#C1	17	136	0	0	174	0	327	0.46789		153	174		Rate	SEM							p-value	95% confidence interval	Comparison
#C2	29	122	0	0	164	0	315	0.479365		151	164		0.500882	0.0121232	Drive Inheritance						0.9613	[0.4768,0.5249]	Drive inheritance compared to Mendelian expectation
#C3	20	115	0	0	125	0	260	0.519231		135	125		0.00176367	0.0242464	Drive Conversion
#C4	0	106	0	0	107	0	213	0.497653		106	107
#C5	21	72	0	0	90	0	183	0.508197		93	90		Alternate Analysis (linear regression with binomial model)
#C6	0	70	0	0	47	0	117	0.598291		70	47		Rate	SEM
#A1	0	71	0	0	63	0	134	0.529851		71	63		0.501	0.0121	Drive Inheritance
#A2	12	33	0	0	58	0	103	0.436893		45	58
#A3	7	21	0	0	21	0	49	0.571429		28	21
Total	106	746	0	0	849	0	1701	0.500882		852	849
Progeny of Rb♂ -mix and WT♀
Batch #	Rw	Rb	Rm	w	b	m	Total larvae	Drive Inheritance		R	UR		Totals for all mosquitoes pooled
#B1	0	67	0	0	73	0	140	0.478571		67	73		Rate	SEM							p-value	95% confidence interval	Comparison
#B2	0	57	0	0	78	0	135	0.422222		57	78		0.510632	0.00871248	Drive Inheritance						0.2291	[0.4934,0.5278]	Drive inheritance compared to Mendelian expectation
#B3	0	69	0	0	64	0	133	0.518797		69	64		0.0212637	0.017425	Drive Conversion
#B4	8	43	0	0	67	0	118	0.432203		51	67
#B5	0	33	0	0	79	0	112	0.294643		33	79		Alternate Analysis (linear regression with binomial model)
#B6	14	36	0	0	60	0	110	0.454545		50	60		Rate	SEM
#B7	0	44	0	0	63	0	107	0.411215		44	63		0.515	0.0274	Drive Inheritance
#B8	9	32	0	0	66	0	107	0.383178		41	66
#B9	0	47	0	0	57	0	104	0.451923		47	57
#B10	11	36	0	0	56	0	103	0.456311		47	56
#B11	0	52	0	0	49	0	101	0.514851		52	49
#B12	1	39	0	0	44	0	84	0.47619		40	44
#B13	0	47	0	0	33	0	80	0.5875		47	33
#B14	7	27	0	0	43	0	77	0.441558		34	43
#B15	5	23	0	0	46	0	74	0.378378		28	46
#B16	3	38	0	0	32	0	73	0.561644		41	32
#B17	0	29	0	0	36	0	65	0.446154		29	36
#B18	0	34	0	0	29	0	63	0.539683		34	29
#B19	0	26	0	0	34	0	60	0.433333		26	34
#B20	0	28	0	0	31	0	59	0.474576		28	31
#B21	6	24	0	0	25	0	55	0.545455		30	25
#B22	0	22	0	0	32	0	54	0.407407		22	32
#B23	1	28	0	0	25	0	54	0.537037		29	25
#B24	7	19	0	0	23	0	49	0.530612		26	23
#D1	12	0	0	1	33	0	46	0.26087		12	34
#D2	26	0	0	3	34	0	63	0.412698		26	37
#D3	11	0	0	0	29	0	40	0.275		11	29
#D4	30	0	0	0	18	0	48	0.625		30	18
#D5	31	0	0	0	26	0	57	0.54386		31	26
#D6	36	0	0	0	11	0	47	0.765957		36	11
#D7	97	0	0	0	3	0	100	0.97		97	3
#D8	73	0	0	0	9	0	82	0.890244		73	9
#D9	44	0	0	5	29	0	78	0.564103		44	34
#D10	9	0	0	2	4	0	15	0.6		9	6
#D11	96	0	0	1	75	0	172	0.55814		96	76
#D12	68	0	0	1	56	0	125	0.544		68	57
#D13	65	0	0	3	48	0	116	0.560345		65	51
#D14	111	0	0	4	71	0	186	0.596774		111	75
Total	781	900	0	20	1591	0	3292	0.510632		1681	1611

### Sheet: Set S5 ExuCas9-kmo G2 cross
Data Set S5 Drive efficiency test of ExuCas9-kmo in G2
♀ = female		R = DsRed phenotype		w = white eye		WT = wild type				Binomial exact test is used for comparison with Mendelian expectation, and Fisher's exact test is used for group comparison: n.s. non-significant, *p<0.05, **p<0.01, ***p<0.001. The alternative analysis means binomial test using a R package.
♂ = male		b = black eye		m = mosaic eye						SEM = standard error of the mean
* = didn't count mosaic eye															Drive Inheritance = DsRed offspring / total offspring
															Drive Conversion Rate = 2 * (Drive Inheritance - 0.5)
Rw♀ drive cross
Progeny of Rw♀ and WT♂
Batch #	Rw	Rb	Rm	w	b	m	Total larvae	Drive Inheritance			Totals for all mosquitoes pooled
#A1	0	21	0	0	24	0	45	0.466667			Rate	SEM							p-value	95% confidence interval	Comparison
#A2	0	28	0	0	24	0	52	0.538462			0.54937	0.0128085	Drive Inheritance						0.0001 ***	[0.5239,0.5747]	Drive inheritance compared to Mendelian expectation
#A3	18	18	0	2	14	0	52	0.692308			0.0987409	0.025617	Drive Conversion
#A4	0	25	0	0	18	0	43	0.581395
#A5	13	16	0	16	15	0	60	0.483333
#A6	1	21	0	0	28	0	50	0.44			Alternate Analysis (linear regression with binomial model)
#A7	9	15	0	0	12	0	36	0.666667			Rate	SEM
#A8	0	41	0	0	37	0	78	0.525641			0.549	0.0128	Drive Inheritance
#A9	13	8	0	0	14	0	35	0.6
#A10	0	22	0	0	19	0	41	0.536585
#A11	17	18	0	0	22	0	57	0.614035
#A12	0	28	0	0	26	0	54	0.518519
#B1	3	18	0	0	22	0	43	0.488372
#B2	4	24	0	0	21	0	49	0.571429
#B3	0	30	0	0	34	0	64	0.46875
#B4	0	23	0	0	17	0	40	0.575
#B5	8	18	0	1	13	0	40	0.65
#B6	5	22	0	0	19	0	46	0.586957
#B7	9	25	0	0	22	0	56	0.607143
#B8	0	17	0	0	21	0	38	0.447368
#B9	16	28	0	1	26	0	71	0.619718
#B10	3	19	0	0	18	0	40	0.55
#B11	0	31	0	0	34	0	65	0.476923
#B12	0	26	0	3	21	0	50	0.52
#B13	0	30	0	0	14	0	44	0.681818
#B14	0	29	0	0	21	0	50	0.58
#B15	0	27	0	0	20	0	47	0.574468
#B16	5	17	0	1	26	0	49	0.44898
#B17	0	34	0	0	25	0	59	0.576271
#B18	0	26	0	0	29	0	55	0.472727
Total	124	705	0	24	656	0	1509	0.54937
Rw♂ drive cross
Progeny of Rw♂ and WT♀
Batch #	Rw	Rb	Rm	w	b	m	Total larvae	Drive Inheritance			Totals for all mosquitoes pooled
#A1	1	23	0	0	17	0	41	0.585366			Rate	SEM							p-value	95% confidence interval	Comparison
#A2	0	35	0	0	27	0	62	0.564516			0.571123	0.0102443	Drive Inheritance						0 ***	[0.5552,0.5889]	Drive inheritance compared to Mendelian expectation
#A3	0	37	0	0	42	0	79	0.468354			0.142245	0.0204885	Drive Conversion								Female drive compared to male drive
#A4	45	43	0	1	45	0	134	0.656716
#A5	0	113	0	0	108	0	221	0.511312
#A6	59	129	0	1	117	0	306	0.614379			Alternate Analysis (linear regression with binomial model)
#A7	0	35	0	0	17	0	52	0.673077			Rate	SEM
#A8	15	59	0	1	64	0	139	0.532374			0.574	0.0119	Drive Inheritance
#A9	29	34	0	0	44	0	107	0.588785
#A10	2	41	0	0	21	0	64	0.671875
#A11	35	54	0	0	56	0	145	0.613793
#A12	0	47	0	0	24	0	71	0.661972
#B1	0	64	0	0	53	0	117	0.547009
#B2	0	58	0	0	46	0	104	0.557692
#B3	0	57	0	0	42	0	99	0.575758
#B4	0	50	0	0	37	0	87	0.574713
#B5	0	48	0	0	52	0	100	0.48
#B6	2	49	0	0	31	0	82	0.621951
#B7	11	47	0	0	42	0	100	0.58
#B8	15	51	0	1	46	0	113	0.584071
#B9	1	56	0	0	63	0	120	0.475
#B10	2	72	0	0	48	0	122	0.606557
#B11	3	64	0	0	40	0	107	0.626168
#B12	2	62	0	0	68	0	132	0.484848
#B13	13	48	0	1	45	0	107	0.570093
#B14	0	46	0	0	58	0	104	0.442308
#B15	3	69	0	0	43	0	115	0.626087
#B16	0	51	0	0	39	0	90	0.566667
#B17	0	76	0	0	33	0	109	0.697248
#B18	0	71	0	0	68	0	139	0.510791
Total	118	1215	0	2	999	0	2334	0.571123
Rb♀ drive cross
Progeny of Rb♀ and WT♂
Batch #	Rw	Rb	Rm	w	b	m	Total larvae	Drive Inheritance			Totals for all mosquitoes pooled
#A1	17	11	0	0	24	0	52	0.538462			Rate	SEM							p-value	95% confidence interval	Comparison
#A2	0	30	0	0	48	0	78	0.384615			0.487316	0.0121407	Drive Inheritance						0.3077	[0.4633,0.5114]	Drive inheritance compared to Mendelian expectation
#A3	12	9	0	1	24	0	46	0.456522			-0.0253687	0.0242815	Drive Conversion
#A4	11	15	0	0	23	0	49	0.530612
#A5	0	15	0	0	19	0	34	0.441176
#A6	0	40	0	0	34	0	74	0.540541			Alternate Analysis (linear regression with binomial model)
#A7	1	47	0	0	53	0	101	0.475248			Rate	SEM
#A8	0	25	0	0	18	0	43	0.581395			0.487	0.0121	Drive Inheritance
#A9	0	23	0	0	14	0	37	0.621622
#A10	6	7	0	0	25	0	38	0.342105
#B1	13	21	0	0	27	0	61	0.557377
#B2	0	24	0	0	23	0	47	0.510638
#B3	0	19	0	0	21	0	40	0.475
#B4	2	32	0	0	30	0	64	0.53125
#B5	6	23	0	0	31	0	60	0.483333
#B6	4	24	0	0	39	0	67	0.41791
#B7	9	31	0	0	29	0	69	0.57971
#B8	1	28	0	0	30	0	59	0.491525
#B9	0	35	0	0	37	0	72	0.486111
#B10	0	27	0	0	33	0	60	0.45
#B11	0	37	0	0	28	0	65	0.569231
#B12	0	21	0	0	32	0	53	0.396226
#B13	3	18	0	0	28	0	49	0.428571
#B14	10	14	0	0	23	0	47	0.510638
#B15	0	22	0	0	24	0	46	0.478261
#B16	1	22	0	0	18	0	41	0.560976
#B17	3	19	0	0	31	0	53	0.415094
#B18	0	24	0	0	29	0	53	0.45283
#B19	0	33	0	0	35	0	68	0.485294
#B20	0	31	0	0	38	0	69	0.449275
Total	99	727	0	1	868	0	1695	0.487316
Rb♂ drive cross
Progeny of Rb♂ and WT♀
Batch #	Rw	Rb	Rm	w	b	m	Total larvae	Drive Inheritance			Totals for all mosquitoes pooled
#A1	16	38	0	0	38	0	92	0.586957			Rate	SEM							p-value	95% confidence interval	Comparison
#A2	11	17	0	0	44	0	72	0.388889			0.515721	0.00899762	Drive Inheritance						0.0839	[0.4979,0.5335]	Drive inheritance compared to Mendelian expectation
#A3	34	41	0	1	82	0	158	0.474684			0.0314425	0.0179952	Drive Conversion
#A4	16	20	0	0	35	0	71	0.507042
#A5	0	18	0	0	21	0	39	0.461538
#A6	34	38	0	1	62	0	135	0.533333			Alternate Analysis (linear regression with binomial model)
#A7	16	52	0	0	66	0	134	0.507463			Rate	SEM
#A8	6	107	0	0	126	0	239	0.472803			0.516	0.009	Drive Inheritance
#A9	0	138	0	0	150	0	288	0.479167
#A10	15	34	0	0	32	0	81	0.604938
#A11	14	43	0	0	49	0	106	0.537736
#A12	22	24	0	0	41	0	87	0.528736
#B1	12	76	0	0	69	0	157	0.56051
#B2	25	21	0	0	52	0	98	0.469388
#B3	0	33	0	0	27	0	60	0.55
#B4	7	34	0	0	32	0	73	0.561644
#B5	4	29	0	0	36	0	69	0.478261
#B6	0	44	0	0	45	0	89	0.494382
#B7	0	48	0	0	36	0	84	0.571429
#B8	17	26	0	0	30	0	73	0.589041
#B9	2	36	0	0	34	0	72	0.527778
#B10	6	30	0	0	27	0	63	0.571429
#B11	1	38	0	0	40	0	79	0.493671
#B12	0	37	0	0	35	0	72	0.513889
#B13	2	42	0	0	38	0	82	0.536585
#B14	0	47	0	0	42	0	89	0.52809
#B15	8	54	0	0	60	0	122	0.508197
#B16	17	43	0	0	58	0	118	0.508475
#B17	0	56	0	0	49	0	105	0.533333
#B18	0	42	0	0	36	0	78	0.538462
Total	285	1306	0	2	1492	0	3085	0.515721

### Sheet: Set S6 ExuCas9-kmo G3 cross
Data Set S6 Drive efficiency test of ExuCas9-kmo in G3
♀ = female		R = DsRed phenotype		w = white eye		WT = wild type				Binomial exact test is used for comparison with Mendelian expectation, and Fisher's exact test is used for group comparison: n.s. non-significant, *p<0.05, **p<0.01, ***p<0.001. The alternative analysis means binomial test using a R package.
♂ = male		b = black eye		m = mosaic eye						SEM = standard error of the mean
* = didn't count mosaic eye															Drive Inheritance = DsRed offspring / total offspring
															Drive Conversion Rate = 2 * (Drive Inheritance - 0.5)
Rw♀ drive cross
Progeny of Rw♀ and WT♂
Batch #	Rw	Rb	Rm	w	b	m	Total larvae	Drive Inheritance			Totals for all mosquitoes pooled
#A1	0	35	0	0	38	0	73	0.479452			Rate	SEM							p-value	95% confidence interval	Comparison
#A2	8	14	0	0	16	0	38	0.578947			0.537646	0.0114806	Drive Inheritance						0.0012 **	[0.5148,0.5603]	Drive inheritance compared to Mendelian expectation
#A3	0	46	0	0	47	0	93	0.494624			0.0752916	0.0229612	Drive Conversion
#A4	0	18	0	0	8	0	26	0.692308
#A5	0	4	0	0	9	0	13	0.307692
#A6	0	32	0	0	24	0	56	0.571429			Alternate Analysis (linear regression with binomial model)
#A7	0	22	0	0	19	0	41	0.536585			Rate	SEM
#A8	0	28	0	0	29	0	57	0.491228			0.538	0.0115	Drive Inheritance
#A9	11	8	0	0	7	0	26	0.730769
#A10	0	53	0	0	43	0	96	0.552083
#A11	5	33	0	0	26	0	64	0.59375
#A12	0	29	0	0	25	0	54	0.537037
#A13	9	27	0	0	30	0	66	0.545455
#B1	0	43	0	0	47	0	90	0.477778
#B2	0	38	0	0	33	0	71	0.535211
#B3	7	37	0	0	44	0	88	0.5
#B4	0	32	0	0	27	0	59	0.542373
#B5	0	43	0	0	37	0	80	0.5375
#B6	1	28	0	0	34	0	63	0.460317
#B7	0	36	0	0	33	0	69	0.521739
#B8	7	31	0	0	35	0	73	0.520548
#B9	0	45	0	0	32	0	77	0.584416
#B10	0	30	0	0	32	0	62	0.483871
#B11	6	26	0	0	26	0	58	0.551724
#B12	0	38	0	0	30	0	68	0.558824
#B13	0	34	0	0	28	0	62	0.548387
#B14	4	30	0	0	27	0	61	0.557377
#B15	0	41	0	0	29	0	70	0.585714
#B16	4	35	0	0	34	0	73	0.534247
#B17	10	26	0	0	23	0	59	0.610169
Total	72	942	0	0	872	0	1886	0.537646
Rw♂ drive cross
Progeny of Rw♂ and WT♀
Batch #	Rw	Rb	Rm	w	b	m	Total larvae	Drive Inheritance			Totals for all mosquitoes pooled
#A1	0	34	0	0	36	0	70	0.485714			Rate	SEM							p-value	95% confidence interval	Comparison
#A2	18	104	0	0	112	0	234	0.521368			0.528963	0.00974447	Drive Inheritance						0.0032 **	[0.5097,0.5482]	Drive inheritance compared to Mendelian expectation
#A3	1	47	0	0	41	0	89	0.539326			0.0579268	0.0194889	Drive Conversion
#A4	0	68	0	0	50	0	118	0.576271
#A5	7	12	0	0	19	0	38	0.5
#A6	5	17	0	0	20	0	42	0.52381			Alternate Analysis (linear regression with binomial model)
#A7	0	55	0	0	48	0	103	0.533981			Rate	SEM
#A8	0	63	0	0	56	0	119	0.529412			0.529	0.0097	Drive Inheritance
#A9	6	42	0	0	49	0	97	0.494845
#A10	0	38	0	0	42	0	80	0.475
#B1	0	57	0	0	59	0	116	0.491379
#B2	3	27	0	0	35	0	65	0.461538
#B3	0	67	0	0	52	0	119	0.563025
#B4	8	42	0	0	41	0	91	0.549451
#B5	0	37	0	0	35	0	72	0.513889
#B6	0	39	0	0	27	0	66	0.590909
#B7	0	46	0	0	44	0	90	0.511111
#B8	11	55	0	0	53	0	119	0.554622
#B9	4	25	0	0	21	0	50	0.58
#B10	0	41	0	0	33	0	74	0.554054
#B11	0	51	0	0	46	0	97	0.525773
#B12	17	23	0	0	43	0	83	0.481928
#B13	0	29	0	0	22	0	51	0.568627
#B14	0	37	0	0	30	0	67	0.552239
#B15	0	53	0	0	51	0	104	0.509615
#B16	0	36	0	0	26	0	62	0.580645
#B17	0	52	0	0	45	0	97	0.536082
#B18	5	24	0	0	34	0	63	0.460317
#B19	0	40	0	0	29	0	69	0.57971
#B20	7	35	0	0	37	0	79	0.531646
Total	92	1296	0	0	1236	0	2624	0.528963
Rb♀ drive cross
Progeny of Rb♀ and WT♂
Batch #	Rw	Rb	Rm	w	b	m	Total larvae	Drive Inheritance			Totals for all mosquitoes pooled
#A1	16	17	0	0	29	0	62	0.532258			Rate	SEM							p-value	95% confidence interval	Comparison
#A2	15	18	0	11	18	0	62	0.532258			0.51069	0.0110191	Drive Inheritance						0.3432	[0.4888,0.5325]	Drive inheritance compared to Mendelian expectation
#A3	8	7	0	0	20	0	35	0.428571			0.02138	0.0220383	Drive Conversion
#A4	0	37	0	0	40	0	77	0.480519
#A5	0	49	0	0	57	0	106	0.462264
#A6	26	16	0	0	39	0	81	0.518519			Alternate Analysis (linear regression with binomial model)
#A7	0	7	0	0	10	0	17	0.411765			Rate	SEM
#A8	16	46	0	1	47	0	110	0.563636			0.511	0.011	Drive Inheritance
#A9	24	25	0	0	41	0	90	0.544444
#A10	27	45	0	0	51	0	123	0.585366
#A11	0	35	0	0	36	0	71	0.492958
#A12	0	11	0	0	19	0	30	0.366667
#A13	0	37	0	0	44	0	81	0.45679
#A14	23	17	0	0	38	0	78	0.512821
#A15	0	35	0	0	26	0	61	0.57377
#A16	0	31	0	0	36	0	67	0.462687
#A17	13	29	0	0	38	0	80	0.525
#A18	2	30	0	0	37	0	69	0.463768
#B1	15	24	0	0	34	0	73	0.534247
#B2	0	27	0	0	25	0	52	0.519231
#B3	0	31	0	0	35	0	66	0.469697
#B4	11	23	0	0	29	0	63	0.539683
#B5	0	29	0	0	31	0	60	0.483333
#B6	16	18	0	0	28	0	62	0.548387
#B7	19	22	0	0	33	0	74	0.554054
#B8	0	37	0	0	33	0	70	0.528571
#B9	2	26	0	0	35	0	63	0.444444
#B10	0	28	0	0	31	0	59	0.474576
#B11	3	25	0	0	26	0	54	0.518519
#B12	0	33	0	0	29	0	62	0.532258
Total	236	815	0	12	995	0	2058	0.51069
Rb♂ drive cross
Progeny of Rb♂ and WT♀
Batch #	Rw	Rb	Rm	w	b	m	Total larvae	Drive Inheritance			Totals for all mosquitoes pooled
#A1	0	56	0	0	75	0	131	0.427481			Rate	SEM							p-value	95% confidence interval	Comparison
#A2	2		0	0	59	0	61	0.0327869			0.487896	0.00964652	Drive Inheritance						0.2168	[0.4688,0.507]	Drive inheritance compared to Mendelian expectation
#A3	0	34	0	0	42	0	76	0.447368			-0.0242086	0.019293	Drive Conversion
#A4	0	24	0	0	45	0	69	0.347826
#A5	12	47	0	0	76	0	135	0.437037
#A6	0	41	0	0	51	0	92	0.445652			Alternate Analysis (linear regression with binomial model)
#A7	0	96	0	0	118	0	214	0.448598			Rate	SEM
#A8	2	63	0	0	51	0	116	0.560345			0.486	0.0184	Drive Inheritance
#A9	15	43	0	0	42	0	100	0.58
#A10	0	21	0	0	13	0	34	0.617647
#A11	0	21	0	0	17	0	38	0.552632
#A12	0	97	0	0	74	0	171	0.567251
#A13	0	38	0	0	30	0	68	0.558824
#B1	0	45	0	0	36	0	81	0.555556
#B2	11	44	0	0	58	0	113	0.486726
#B3	0	29	0	0	33	0	62	0.467742
#B4	3	51	0	0	47	0	101	0.534653
#B5	0	46	0	0	41	0	87	0.528736
#B6	0	38	0	0	43	0	81	0.469136
#B7	0	35	0	0	31	0	66	0.530303
#B8	0	42	0	0	38	0	80	0.525
#B9	17	31	0	0	55	0	103	0.466019
#B10	0	37	0	0	34	0	71	0.521127
#B11	0	29	0	0	24	0	53	0.54717
#B12	0	34	0	0	41	0	75	0.453333
#B13	13	26	0	0	43	0	82	0.47561
#B14	0	43	0	0	37	0	80	0.5375
#B15	4	40	0	0	42	0	86	0.511628
#B16	2	36	0	0	40	0	78	0.487179
#B17	0	42	0	0	39	0	81	0.518519
Total	81	1229	0	0	1375	0	2685	0.487896

### Sheet: Set S7 ExuCas9-kmo germline cut
Data Set S7 Germline cut rate test of ExuCas9-kmo
♀ = female		R = DsRed phenotype		w = white eye			WT = wild type						Binomial exact test is used for comparison with Mendelian expectation, and Fisher's exact test is used for group comparison: n.s. non-significant, *p<0.05, **p<0.01, ***p<0.001. The alternative analysis means binomial test using a R package.
♂ = male		b = black eye		m = mosaic eye									SEM = standard error of the mean
		kmo- = kmo gene knock-out (white eye)																Drive Inheritance = DsRed offspring / total offspring
																		Drive Conversion Rate = 2 * (Drive Inheritance - 0.5)
Progeny of Rb♀ and kmo-♂
Batch #	Rw	Rb	Rm	w	b	m	Total larvae	Germline drive Inheritance	Germline conversion rate	Germline resistance rate	Germline cut rate			Totals for all mosquitoes pooled
#D1	173	0	0	22	129	0	324	0.533951	0.0679012	0.135802	0.203704			Rate	SEM							p-value	95% confidence interval	Comparison
#D2	111	0	0	15	54	0	180	0.616667	0.233333	0.166667	0.4			0.563411	0.0133897	Drive Inheritance						0 ***	[0.5367,0.5899]	Drive inheritance compared to Mendelian expectation
#D3	76	0	0	2	46	0	124	0.612903	0.225806	0.0322581	0.258065			0.126822	0.0267795	Drive Conversion						0.0439*		Drive inheritance rate of female drive compared to male drive
#D4	69	0	0	19	27	0	115	0.6	0.2	0.330435	0.530435			0.16035	0.00990618	Resistance rate						0.0001***		Resistance rate of female drive compared to male drive
#D5	53	0	0	9	47	0	109	0.486239	-0.0275229	0.165138	0.137615
#D6	54	0	0	1	40	0	95	0.568421	0.136842	0.0210526	0.157895
#D7	39	0	0	10	23	0	72	0.541667	0.0833333	0.277778	0.361111			Alternate Analysis (linear regression with binomial model)
#D8	34	0	0	4	34	0	72	0.472222	-0.0555556	0.111111	0.0555556			Rate	SEM
#D9	45	0	0	4	21	0	70	0.642857	0.285714	0.114286	0.4			0.546		Drive Inheritance
#D10	41	0	0	13	15	0	69	0.594203	0.188406	0.376812	0.565217
#D11	23	0	0	1	13	0	37	0.621622	0.243243	0.0540541	0.297297
#D12	21	0	0	4	9	0	34	0.617647	0.235294	0.235294	0.470588
#D13	8	0	0	4	16	0	28	0.285714	-0.428571	0.285714	-0.142857
#D14	14	0	0	1	8	0	23	0.608696	0.217391	0.0869565	0.304348
#D15	12	0	0	1	7	0	20	0.6	0.2	0.1	0.3
Total	773	0	0	110	489	0	1372
Progeny of Rb♂ and kmo-♀
Batch #	Rw	Rb	Rm	w	b	m	Total larvae	Germline drive Inheritance	Germline conversion rate	Germline resistance rate	Germline cut rate			Totals for all mosquitoes pooled
#D1	12	0	0	1	33	0	46	0.26087	-0.478261	0.0434783	-0.434783			Rate	SEM							p-value	95% confidence interval	Comparison
#D2	26	0	0	3	34	0	63	0.412698	-0.174603	0.0952381	-0.0793651			0.603404	0.0142712	Drive Inheritance						0 ***	[0.5748,0.6315]	Drive inheritance compared to Mendelian expectation
#D3	11	0	0	0	29	0	40	0.275	-0.45	0	-0.45			0.206809	0.0285423	Drive Conversion
#D4	30	0	0	0	18	0	48	0.625	0.25	0	0.25			0.0340426	0.00529019	Resistance rate
#D5	31	0	0	0	26	0	57	0.54386	0.0877193	0	0.0877193
#D6	36	0	0	0	11	0	47	0.765957	0.531915	0	0.531915
#D7	97	0	0	0	3	0	100	0.97	0.94	0	0.94
#D8	73	0	0	0	9	0	82	0.890244	0.780488	0	0.780488
#D9	44	0	0	5	29	0	78	0.564103	0.128205	0.128205	0.25641
#D10	9	0	0	2	4	0	15	0.6	0.2	0.266667	0.466667			Alternate Analysis (linear regression with binomial model)
#D11	96	0	0	1	75	0	172	0.55814	0.116279	0.0116279	0.127907			Rate	SEM
#D12	68	0	0	1	56	0	125	0.544	0.088	0.016	0.104			0.613	0.0674	Drive Inheritance
#D13	65	0	0	3	48	0	116	0.560345	0.12069	0.0517241	0.172414
#D14	111	0	0	4	71	0	186	0.596774	0.193548	0.0430108	0.236559
Total	709	0	0	20	446	0	1175
